# Integrated single cell functional-proteomic profiling of human skeletal muscle reveals a shift in cellular specificity in nemaline myopathy

**DOI:** 10.1101/2024.10.17.618209

**Authors:** Robert A.E. Seaborne, Roger Moreno-Justicia, Jenni Laitila, Chris T. A. Lewis, Lola Savoure, Edmar Zanoteli, Michael W Lawlor, Heinz Jungbluth, Atul S. Deshmukh, Julien Ochala

**Affiliations:** Centre of Human and Applied Physiological Sciences, School of Basic and Medical Biosciences, Faculty of Life Sciences & Medicine, King’s College London, UK; Department of Biomedical Sciences, Faculty of Health and Medical Sciences, University of Copenhagen, Copenhagen, Denmark; Novo Nordisk Foundation Centre for Basic Metabolic Research, Faculty of Health and Medical Sciences, University of Copenhagen, Copenhagen, Denmark; The Folkhälsan Research Center, Biomedicum Helsinki, Helsinki, Finland; Department of Medical Genetics, Medicum, Biomedicum Helsinki, University of Helsinki, Helsinki, Finland; Department of Neurology, Faculdade de Medicina (FMUSP), Universidade de São Paulo, São Paulo, Brazil; Department of Pathology, Medical College of Wisconsin, Milwaukee, WI, USA; Diverge Translational Science Laboratory, Milwaukee, WI, USA; Department of Paediatric Neurology - Neuromuscular Service, Evelina London Children’s Hospital, Guy’s and St Thomas’ Hospitals NHS Foundation Trust, London, UK; Randall Centre for Cell and Molecular Biophysics, Faculty of Life Sciences and Medicine (FoLSM), King’s College London, London, UK

## Abstract

Skeletal muscle is a complex syncytial arrangement of an array of cell types and, in the case of muscle specific cells (myofibers), sub-types. There exists extensive heterogeneity in skeletal muscle functional behaviour and molecular landscape, at the cell composition, myofiber sub-type and intra-myofiber sub-type level. This heterogeneity highlights limitations in currently applied methodological approaches, which has stagnated our understanding of fundamental skeletal muscle biology in both healthy and myopathic contexts. Here, we developed a novel approach that combines a fluorescence based assay for the biophysical examination of the sarcomeric protein, myosin, coupled with same-myofiber high sensitivity proteome profiling, termed Single Myofiber Protein Function-Omics (SMPFO). Successfully applying this approach to healthy human skeletal muscle tissue, we identify the integrate relationship between myofiber functionality and the underlying proteomic landscape that guides divergent, but physiologically important, behaviour in myofiber sub-types. By applying SMPFO to two forms of human nemaline myopathy (*ACTA1* and *TNNT1* mutations), we reveal significant reduction in the divergence of myofiber sub-types, across both biophysical and proteomic behaviour. Collectively, we develop SMPFO as a novel approach to study skeletal muscle with greater specificity, accuracy and resolution then currently applied methods, facilitating that advancement in understanding of SkM tissue in both healthy and diseased states.
