## Supplementary material for "Integrated single cell functional-proteomic profiling of human skeletal muscle reveals a shift in cellular specificity in nemaline myopathy": Supp File 3: Supp File 3.xls

### Sheet: control_corr
	row	column	cor	p	n
1	P2_srx	P1_drx	-1	0	67
2	P2_srx	ATP2A1	0.105736	0.394443	67
3	P2_srx	KLHL41	0.0769024	0.536217	67
4	P2_srx	HIST1H2BK	0.139717	0.259466	67
5	P2_srx	NDUFS3	0.119843	0.334052	67
6	P2_srx	SLC25A12	0.263811	0.0309965	67
7	P2_srx	NDUFB4	0.17759	0.150509	67
8	P2_srx	LDHA	0.349014	0.0037957	67
9	P2_srx	MT.CO2	0.0542746	0.662678	67
10	P2_srx	CSTA	-0.119783	0.334295	67
11	P2_srx	IGHG1	-0.0441979	0.722484	67
12	P2_srx	KRT14	-0.235017	0.0555686	67
13	P2_srx	LM	-0.0348196	0.779683	67
14	P2_srx	ALB	-0.0369147	0.766791	67
15	P2_srx	KRT6B	-0.294121	0.0156975	67
16	P2_srx	KRT1	-0.196386	0.111206	67
17	P2_srx	GAPDH	0.0400874	0.747389	67
18	P2_srx	HSPB1	0.330217	0.00635098	67
19	P2_srx	HIST1H2AE	-0.0331634	0.789917	67
20	P2_srx	HIST1H2AB	-0.0331634	0.789917	67
21	P2_srx	S100A8	-0.164201	0.184251	67
22	P2_srx	MYL1	0.187587	0.128487	67
23	P2_srx	ATP5B	0.223045	0.0696358	67
24	P2_srx	CKM	-0.0148657	0.904961	67
25	P2_srx	TPM3	-0.20351	0.0985779	67
26	P2_srx	TPM2	0.122238	0.324413	67
27	P2_srx	CYC1	0.0585448	0.63793	67
28	P2_srx	TPM1	0.0432401	0.728263	67
29	P2_srx	PYGM	0.291088	0.0168568	67
30	P2_srx	SLC25A4	0.107552	0.386327	67
31	P2_srx	PIP	-0.150871	0.222963	67
32	P2_srx	MYH7	-0.145544	0.239924	67
33	P2_srx	KRT10	-0.192695	0.118224	67
34	P2_srx	KRT5	-0.214704	0.0810257	67
35	P2_srx	DES	0.0442378	0.722244	67
36	P2_srx	NEB	0.0997097	0.422089	67
37	P2_srx	COX7A1	-0.00612585	0.960761	67
38	P2_srx	AZGP1	-0.148477	0.230479	67
39	P2_srx	ATP5A1	0.172581	0.162546	67
40	P2_srx	PRDX3	-0.0123914	0.920723	67
41	P2_srx	S100A7	-0.123974	0.317536	67
42	P2_srx	KRT9	-0.132155	0.286396	67
43	P2_srx	ACTN2	0.113298	0.361307	67
44	P2_srx	KRT2	-0.146581	0.236553	67
45	P2_srx	DLST	0.137183	0.268292	67
46	P2_srx	ACADVL	-0.123275	0.320291	67
47	P2_srx	MYOM1	-0.173419	0.160484	67
48	P2_srx	MYOM2	0.0497052	0.689565	67
49	P2_srx	HADHB	0.229769	0.0614201	67
50	P2_srx	HIST1H4H	-0.104778	0.398764	67
51	P2_srx	HIST1H4C	-0.104778	0.398764	67
52	P2_srx	HIST1H4J	-0.104778	0.398764	67
53	P2_srx	HIST4H4	-0.104778	0.398764	67
54	P2_srx	HIST2H4B	-0.104778	0.398764	67
55	P2_srx	HIST2H4A	-0.104778	0.398764	67
56	P2_srx	HIST1H4K	-0.104778	0.398764	67
57	P2_srx	HIST1H4F	-0.104778	0.398764	67
58	P2_srx	HIST1H4L	-0.104778	0.398764	67
59	P2_srx	HIST1H4I	-0.104778	0.398764	67
60	P2_srx	HIST1H4E	-0.104778	0.398764	67
61	P2_srx	HIST1H4D	-0.104778	0.398764	67
62	P2_srx	HIST1H4A	-0.104778	0.398764	67
63	P2_srx	HIST1H4B	-0.104778	0.398764	67
64	P2_srx	RPS27A	-0.138001	0.265421	67
65	P2_srx	ACTA1	0.182738	0.138841	67
66	P2_srx	HBB	0.183756	0.136618	67
67	P2_srx	HBA2	0.0361964	0.771204	67
68	P2_srx	HBA1	0.0361964	0.771204	67
69	P2_srx	DCD	-0.178987	0.147274	67
70	P2_srx	MYBPC1	-0.0469515	0.705958	67
71	P2_srx	EEF1A2	0.0804941	0.517292	67
72	P2_srx	FLNC	-0.105277	0.39651	67
73	P2_srx	PDLIM3	-0.358791	0.00286822	67
74	P2_srx	TTN	-0.0387704	0.755425	67
75	P2_srx	PDLIM5	0.199479	0.105578	67
76	P2_srx	MYOZ1	0.197125	0.109842	67
77	P2_srx	PCYOX1	-0.0526185	0.672377	67
78	P2_srx	CYB5R3	0.0737926	0.555966	66
79	P2_srx	IGHA1	0.0104758	0.932948	67
80	P2_srx	MB	0.120552	0.334955	66
81	P2_srx	KRT6A	-0.249517	0.0433381	66
82	P2_srx	CAT	-0.156666	0.209038	66
83	P2_srx	S100A9	-0.123997	0.321226	66
84	P2_srx	ANXA2	-0.110365	0.377679	66
85	P2_srx	PDHA1	0.00494729	0.968552	66
86	P2_srx	DLAT	0.059222	0.636681	66
87	P2_srx	TXN	-0.223284	0.0693289	67
88	P2_srx	HSPA8	0.213675	0.0849437	66
89	P2_srx	PDHB	0.2243	0.0702099	66
90	P2_srx	LAMP2	-0.246741	0.0458003	66
91	P2_srx	PKM	-0.0561743	0.654156	66
92	P2_srx	CKMT2	0.186141	0.13454	66
93	P2_srx	VDAC1	0.142638	0.253243	66
94	P2_srx	ACSL1	0.0356751	0.77612	66
95	P2_srx	TNNT3	0.169149	0.174551	66
96	P2_srx	CAC2D1	-0.00300598	0.980889	66
97	P2_srx	VCP	0.0576355	0.645754	66
98	P2_srx	LYZ	-0.118152	0.344738	66
99	P2_srx	TUBA1B	-0.366813	0.00245022	66
100	P2_srx	TUBA4A	0.0661107	0.597915	66
101	P2_srx	KRT17	-0.273983	0.0260074	66
102	P2_srx	DSC1	-0.210293	0.0901137	66
103	P2_srx	PLEC	0.168544	0.176122	66
104	P2_srx	OBSCN	0.281122	0.0222232	66
105	P2_srx	SRL	0.162907	0.191237	66
106	P2_srx	MYH2	0.127044	0.309382	66
107	P2_srx	LDB3	0.24773	0.0466305	65
108	P2_srx	NDUFB10	0.139665	0.267165	65
109	P2_srx	TNNC2	0.128258	0.308586	65
110	P2_srx	ALDOA	0.0468537	0.71092	65
111	P2_srx	P4HB	0.00373693	0.976431	65
112	P2_srx	MYL3	-0.0985151	0.434953	65
113	P2_srx	EEF2	-0.0938811	0.456966	65
114	P2_srx	ATP5J	-0.0133599	0.915212	66
115	P2_srx	PRDX2	-0.0559884	0.657779	65
116	P2_srx	UQCRFS1	0.216305	0.0835194	65
117	P2_srx	ACTB	0.0668714	0.596621	65
118	P2_srx	YWHAE	0.227734	0.0680794	65
119	P2_srx	PRDX1	-0.0844806	0.500046	66
120	P2_srx	BLMH	-0.212349	0.0894655	65
121	P2_srx	MYBPC2	0.00585671	0.963069	65
122	P2_srx	NDUFA5	-0.00670899	0.9577	65
123	P2_srx	PDLIM7	0.0941871	0.455494	65
124	P2_srx	PSMA7	-0.0840898	0.508849	64
125	P2_srx	NDUFS2	-0.107991	0.395664	64
126	P2_srx	ATP5L	0.0868829	0.494824	64
127	P2_srx	APOD	-0.161197	0.203196	64
128	P2_srx	CTSD	-0.176834	0.162164	64
129	P2_srx	CA3	-0.202612	0.10835	64
130	P2_srx	COX7C	-0.130977	0.302253	64
131	P2_srx	VCL	-0.0593871	0.641112	64
132	P2_srx	EEF1G	-0.179054	0.156872	64
133	P2_srx	PRDX6	-0.336761	0.00608832	65
134	P2_srx	SDHA	-0.170788	0.177238	64
135	P2_srx	AGL	0.289652	0.020257	64
136	P2_srx	AC096949.1	0.289652	0.020257	64
137	P2_srx	CAPZB	0.250232	0.0461248	64
138	P2_srx	KRT71	-0.178253	0.158766	64
139	P2_srx	SYPL2	-0.0583267	0.64443	65
140	P2_srx	MYLPF	0.223858	0.0753696	64
141	P2_srx	MYOT	0.135052	0.287326	64
142	P2_srx	UQCR10	0.0280452	0.825885	64
143	P2_srx	TCAP	-0.112137	0.381576	63
144	P2_srx	COQ9	-0.104888	0.413294	63
145	P2_srx	C3	-0.147918	0.243431	64
146	P2_srx	KRT16	-0.313656	0.0123065	63
147	P2_srx	HSPA5	-0.0409951	0.749721	63
148	P2_srx	COL6A3	-0.140959	0.266568	64
149	P2_srx	ALDH3A2	-0.103952	0.417498	63
150	P2_srx	RPS18	-0.052492	0.682847	63
151	P2_srx	FHL1	0.142883	0.263938	63
152	P2_srx	NDUFB3	-0.0221352	0.864407	62
153	P2_srx	EPHX1	0.0586998	0.650413	62
154	P2_srx	VIM	-0.242933	0.0571009	62
155	P2_srx	SDHB	0.0875587	0.498591	62
156	P2_srx	ATP5F1	0.085947	0.506559	62
157	P2_srx	IDH2	-0.0193145	0.881552	62
158	P2_srx	TPI1	-0.0438921	0.734808	62
159	P2_srx	DSG1	0.0012843	0.992096	62
160	P2_srx	GGCT	-0.2141	0.0947314	62
161	P2_srx	CS	0.0409048	0.754282	61
162	P2_srx	CAPN1	-0.130041	0.313746	62
163	P2_srx	HSP90AB1	0.20386	0.115058	61
164	P2_srx	MDH2	-0.105845	0.416874	61
165	P2_srx	TNNI2	0.140853	0.27892	61
166	P2_srx	CDH13	-0.248876	0.0511066	62
167	P2_srx	ATP5J2	0.108198	0.406532	61
168	P2_srx	OGDH	0.119831	0.357642	61
169	P2_srx	SLC25A11	-0.0251722	0.8473	61
170	P2_srx	NNT	0.137918	0.28916	61
171	P2_srx	ASAH1	-0.226111	0.0772056	62
172	P2_srx	MYOM3	-0.161742	0.21301	61
173	P2_srx	TMOD4	0.240273	0.0621542	61
174	P2_srx	CALML5	-0.144211	0.267502	61
175	P2_srx	FIS1	-0.291146	0.0228196	61
176	P2_srx	GBAS	0.188388	0.149445	60
177	P2_srx	ENDOD1	-0.166579	0.19946	61
178	P2_srx	SOD1	-0.220842	0.0899507	60
179	P2_srx	ANXA6	-0.00166715	0.989913	60
180	P2_srx	COX5B	0.0643521	0.625203	60
181	P2_srx	COX4I1	0.0929438	0.479986	60
182	P2_srx	COX5A	0.00325095	0.980332	60
183	P2_srx	PSMA4	-0.0944222	0.469174	61
184	P2_srx	EEF1D	-0.0858028	0.514499	60
185	P2_srx	HADHA	0.0789119	0.548955	60
186	P2_srx	RPL11	-0.0092527	0.944062	60
187	P2_srx	TNNC1	-0.293113	0.0230348	60
188	P2_srx	TUBB4B	0.249823	0.0542221	60
189	P2_srx	SLC25A3	0.131733	0.315709	60
190	P2_srx	ACTN3	0.214671	0.0995338	60
191	P2_srx	RAB1B	-0.00389002	0.976467	60
192	P2_srx	SYNM	-0.0347755	0.793723	59
193	P2_srx	NDUFB8	0.0117185	0.929806	59
194	P2_srx	LGALS1	-0.0733825	0.577382	60
195	P2_srx	ENO3	0.128231	0.333099	59
196	P2_srx	UQCRB	-0.0103448	0.938017	59
197	P2_srx	HIST1H1C	0.12462	0.342774	60
198	P2_srx	RYR1	-0.00794857	0.952356	59
199	P2_srx	HRC	-0.0835184	0.52942	59
200	P2_srx	MAOB	0.0682699	0.604251	60
201	P2_srx	SERPINB3	-0.223878	0.0882769	59
202	P2_srx	CAP2	0.028551	0.830036	59
203	P2_srx	DAD1	-0.254126	0.0500729	60
204	P2_srx	SNRPE	-0.272063	0.0371109	59
205	P2_srx	NDUFA4	0.095389	0.476296	58
206	P2_srx	SERPI1	-0.125288	0.348709	58
207	P2_srx	ENO1	-0.134763	0.313171	58
208	P2_srx	PSMA3	-0.0415577	0.75676	58
209	P2_srx	SERPINB1	-0.349908	0.00709168	58
210	P2_srx	CASP14	-0.224249	0.0905926	58
211	P2_srx	HSPA9	-0.110894	0.407263	58
212	P2_srx	GPD2	0.00261466	0.984459	58
213	P2_srx	ATP5I	0.117569	0.379432	58
214	P2_srx	PSMA6	0.0362659	0.785089	59
215	P2_srx	NDUFA9	0.0817927	0.541611	58
216	P2_srx	IMMT	0.180165	0.175949	58
217	P2_srx	KLHL40	-0.134701	0.313394	58
218	P2_srx	ATP5H	0.109575	0.417139	57
219	P2_srx	RALA	-0.170275	0.205392	57
220	P2_srx	DMD	-0.212669	0.112225	57
221	P2_srx	ACTN1	0.174912	0.193135	57
222	P2_srx	TNNI1	-0.327327	0.0129406	57
223	P2_srx	PSMA1	-0.0149499	0.911313	58
224	P2_srx	CASQ1	0.199413	0.136971	57
225	P2_srx	HSPG2	-0.175244	0.18825	58
226	P2_srx	PHB2	0.0537335	0.691384	57
227	P2_srx	CYB5R1	-0.0385669	0.775775	57
228	P2_srx	APOA1	-0.148462	0.274835	56
229	P2_srx	ATP1B1	-0.103515	0.443517	57
230	P2_srx	DLD	-0.289542	0.0304289	56
231	P2_srx	MYH1	0.0291529	0.831104	56
232	P2_srx	NDUFV2	0.0519831	0.703582	56
233	P2_srx	UQCRC1	0.278337	0.0377881	56
234	P2_srx	HNRNPK	-0.420171	0.00126416	56
235	P2_srx	YWHAG	0.284211	0.0337656	56
236	P2_srx	COQ8A	-0.097165	0.476214	56
237	P2_srx	ACO2	0.280998	0.0359192	56
238	P2_srx	UQCR11	0.0744602	0.589005	55
239	P2_srx	NDUFA2	-0.086762	0.52879	55
240	P2_srx	RPLP2	-0.0278499	0.840045	55
241	P2_srx	TUBB	0.325908	0.0151747	55
242	P2_srx	HSPA1A	0.199727	0.139992	56
243	P2_srx	ACADM	0.122006	0.374886	55
244	P2_srx	PSMB1	-0.0660173	0.632028	55
245	P2_srx	MDH1	-0.298846	0.0266703	55
246	P2_srx	LAMB2	0.0479807	0.727944	55
247	P2_srx	LACTB	-0.404834	0.00217099	55
248	P2_srx	PADI2	0.15404	0.261492	55
249	P2_srx	NDUFB9	-0.000974044	0.994369	55
250	P2_srx	HSPB6	-0.0656006	0.637432	54
251	P2_srx	NDUFS5	-0.0813131	0.555082	55
252	P2_srx	BANF1	-0.136802	0.323932	54
253	P2_srx	FGG	-0.0987612	0.477393	54
254	P2_srx	ANXA1	-0.13608	0.326515	54
255	P2_srx	HNRNPA1	-0.349928	0.0088215	55
256	P2_srx	TNNT1	-0.315224	0.0190692	55
257	P2_srx	LAMA2	-0.233242	0.0896268	54
258	P2_srx	LCN1	-0.0346327	0.8018	55
259	P2_srx	DDOST	0.0890795	0.521811	54
260	P2_srx	VDAC2	0.16707	0.227243	54
261	P2_srx	PSMB2	-0.0891193	0.521624	54
262	P2_srx	NDUFV1	-0.0363262	0.794261	54
263	P2_srx	ATP1A2	-0.208767	0.12978	54
264	P2_srx	EIF5A	-0.212502	0.122902	54
265	P2_srx	DECR1	-0.138456	0.313407	55
266	P2_srx	TRIM72	0.367639	0.00624062	54
267	P2_srx	NDUFA11	-0.0220062	0.873296	55
268	P2_srx	S100A16	-0.215119	0.114738	55
269	P2_srx	VAPB	-0.133043	0.342263	53
270	P2_srx	TF	-0.00567944	0.967488	54
271	P2_srx	HSP90B1	-0.0545073	0.698278	53
272	P2_srx	AMPD1	0.310273	0.0237545	53
273	P2_srx	NDUFS1	0.411595	0.00219882	53
274	P2_srx	S100A11	-0.107565	0.443293	53
275	P2_srx	LRPPRC	-0.0278987	0.842809	53
276	P2_srx	MYPN	-0.157071	0.261344	53
277	P2_srx	BIN1	-0.146845	0.298888	52
278	P2_srx	NDUFB1	-0.064667	0.645488	53
279	P2_srx	FGA	-0.183301	0.193354	52
280	P2_srx	LTF	-0.0269311	0.848196	53
281	P2_srx	SOD2	-0.210369	0.130542	53
282	P2_srx	RPLP0	0.140869	0.319198	52
283	P2_srx	RPSA	-0.141552	0.316834	52
284	P2_srx	SPTB	-0.14232	0.314187	52
285	P2_srx	GYS1	0.218394	0.119845	52
286	P2_srx	JUP	-0.282592	0.0423725	52
287	P2_srx	FL	-0.253906	0.0693203	52
288	P2_srx	ACAT1	0.154447	0.27429	52
289	P2_srx	PSMA5	-0.0270639	0.848955	52
290	P2_srx	SERPINB6	-0.273107	0.0478579	53
291	P2_srx	ATP5C1	0.255832	0.0671628	52
292	P2_srx	RPS9	-0.0356449	0.801914	52
293	P2_srx	NDUFA6	-0.338769	0.0140246	52
294	P2_srx	PDIA6	-0.270261	0.0526559	52
295	P2_srx	HADH	-0.117846	0.400678	53
296	P2_srx	CHCHD3	0.313931	0.0234274	52
297	P2_srx	VDAC3	0.0374378	0.792167	52
298	P2_srx	MYH4	0.00828157	0.953535	52
299	P2_srx	NDUFAB1	0.0674223	0.63829	51
300	P2_srx	SYNCRIP	-0.337285	0.0155046	51
301	P2_srx	DYSF	0.300369	0.032225	51
302	P2_srx	GOT2	-0.0908839	0.521672	52
303	P2_srx	IGHG2	-0.0464441	0.743707	52
304	P2_srx	CRYAB	0.183624	0.19711	51
305	P2_srx	UQCRC2	0.241996	0.0871017	51
306	P2_srx	TUFM	0.307059	0.0283994	51
307	P2_srx	IDH3A	-0.099638	0.486647	51
308	P2_srx	CACNB1	-0.275762	0.047843	52
309	P2_srx	SSBP1	-0.118009	0.409515	51
310	P2_srx	EIF4A2	-0.163582	0.246554	52
311	P2_srx	SMYD1	0.201538	0.156135	51
312	P2_srx	MYH13	-0.130591	0.361028	51
313	P2_srx	SYNRG	0.123077	0.38955	51
314	P2_srx	FHOD1	0.00683002	0.961672	52
315	P2_srx	NDUFS7	0.233475	0.102721	50
316	P2_srx	MPC2	-0.466699	0.000634562	50
317	P2_srx	AIFM1	0.21249	0.138472	50
318	P2_srx	PGK1	-0.222473	0.120455	50
319	P2_srx	AK1	-0.238223	0.0957198	50
320	P2_srx	CTSB	-0.249508	0.0774441	51
321	P2_srx	CLU	-0.352406	0.0112052	51
322	P2_srx	LAMC1	-0.0507563	0.726302	50
323	P2_srx	MYH8	-0.243943	0.0877831	50
324	P2_srx	MSN	-0.229292	0.109211	50
325	P2_srx	PSMB5	-0.13623	0.345508	50
326	P2_srx	PGM1	-0.0561345	0.698611	50
327	P2_srx	NEXN	0.0547899	0.705499	50
328	P2_srx	CAMK2D	0.23444	0.097743	51
329	P2_srx	FHL3	0.111269	0.436957	51
330	P2_srx	SGCA	-0.340724	0.0144198	51
331	P2_srx	USMG5	0.124757	0.38801	50
332	P2_srx	NDUFS8	0.267507	0.063136	49
333	P2_srx	MGST3	-0.516224	0.000146576	49
334	P2_srx	PLIN3	-0.351327	0.0133137	49
335	P2_srx	MYH3	0.00561224	0.969471	49
336	P2_srx	COL6A2	0.0337575	0.815971	50
337	P2_srx	HK1	0.0255102	0.861873	49
338	P2_srx	HNRNPA2B1	0.0866768	0.549491	50
339	P2_srx	RPS12	-0.268379	0.0595023	50
340	P2_srx	CRAT	0.144694	0.321226	49
341	P2_srx	CAPZA2	0.273987	0.0567766	49
342	P2_srx	ATP5O	0.173423	0.233388	49
343	P2_srx	NPEPPS	-0.305306	0.0329088	49
344	P2_srx	HSPE1	-0.0434574	0.764437	50
345	P2_srx	PDHX	0.235128	0.107678	48
346	P2_srx	APOB	-0.318172	0.0275331	48
347	P2_srx	LDHB	-0.0832653	0.569492	49
348	P2_srx	MYL2	0.150456	0.307379	48
349	P2_srx	IDE	-0.221667	0.12998	48
350	P2_srx	CD36	-0.0208163	0.887105	49
351	P2_srx	BSG	-0.225306	0.119585	49
352	P2_srx	GYG1	-0.132758	0.363164	49
353	P2_srx	RPS16	-0.0160122	0.913981	48
354	P2_srx	CYCS	-0.326939	0.0218537	49
355	P2_srx	PURA	0.0524316	0.723395	48
356	P2_srx	LMNB2	-0.324205	0.0245726	48
357	P2_srx	PBXIP1	0.35063	0.0145528	48
358	P2_srx	VAPA	-0.243161	0.0958405	48
359	P2_srx	CA	-0.107424	0.472318	47
360	P2_srx	CASQ2	-0.167322	0.260945	47
361	P2_srx	FLNB	-0.197026	0.179514	48
362	P2_srx	FGB	-0.24924	0.0875724	48
363	P2_srx	ALDH2	-0.363668	0.0119798	47
364	P2_srx	PFKM	0.232424	0.115922	47
365	P2_srx	ATP2A2	-0.292562	0.0459783	47
366	P2_srx	PSMB6	-0.0509119	0.731107	48
367	P2_srx	RPS19	-0.121762	0.414888	47
368	P2_srx	COL15A1	-0.199414	0.174193	48
369	P2_srx	AHK	-0.453747	0.00135845	47
370	P2_srx	DCXR	-0.221125	0.130947	48
371	P2_srx	PDCD6IP	-0.099327	0.501786	48
372	P2_srx	COQ3	-0.280527	0.0561386	47
373	P2_srx	NDUFA13	0.14142	0.343029	47
374	P2_srx	STOML2	-0.319958	0.028347	47
375	P2_srx	EPDR1	-0.151926	0.302623	48
376	P2_srx	NDUFB5	-0.0867742	0.566362	46
377	P2_srx	IDH1	-0.268501	0.0680227	47
378	P2_srx	NDUFA10	0.0332408	0.826411	46
379	P2_srx	MT.CYB	-0.402868	0.00499108	47
380	P2_srx	ORM1	-0.33062	0.0248204	46
381	P2_srx	MT.ND2	-0.234413	0.11687	46
382	P2_srx	GSN	-0.0378045	0.803024	46
383	P2_srx	AL513122.2	-0.0378045	0.803024	46
384	P2_srx	NPM1	-0.429911	0.00286492	46
385	P2_srx	PGAM2	-0.136232	0.366653	46
386	P2_srx	EEF1B2	0.0479817	0.751506	46
387	P2_srx	CANX	-0.15424	0.306092	46
388	P2_srx	PSMB3	-0.212072	0.152407	47
389	P2_srx	NDUFA8	0.0608696	0.687795	46
390	P2_srx	CAV1	0.147703	0.32729	46
391	P2_srx	PLIN4	-0.105981	0.47832	47
392	P2_srx	TMEM43	-0.380204	0.00838484	47
393	P2_srx	EHD2	-0.280428	0.0590684	46
394	P2_srx	CAMK2A	-0.137465	0.362289	46
395	P2_srx	STBD1	0.315325	0.0327959	46
396	P2_srx	MT.ATP6	-0.0776442	0.608027	46
397	P2_srx	FTH1	0.0731225	0.633108	45
398	P2_srx	H1F0	-0.28419	0.0556075	46
399	P2_srx	HSPD1	-0.157839	0.300421	45
400	P2_srx	DBT	-0.26087	0.0834816	45
401	P2_srx	COL6A1	0.00265195	0.986045	46
402	P2_srx	MYL4	-0.250461	0.0970287	45
403	P2_srx	PRKACA	-0.393149	0.00754825	45
404	P2_srx	PHB	0.0256917	0.866959	45
405	P2_srx	TALDO1	-0.231822	0.121087	46
406	P2_srx	RAB10	0.0277997	0.856153	45
407	P2_srx	DYNC1H1	0.123715	0.418129	45
408	P2_srx	STAC3	-0.137154	0.36896	45
409	P2_srx	DHRS7	0.0720685	0.638028	45
410	P2_srx	SAMM50	0.0325428	0.831938	45
411	P2_srx	BAG3	0.229959	0.133183	44
412	P2_srx	CAPNS1	-0.417932	0.00428063	45
413	P2_srx	ITGB1	-0.168006	0.275664	44
414	P2_srx	UQCRH	-0.38957	0.00895181	44
415	P2_srx	NID1	-0.135968	0.373153	45
416	P2_srx	MYL6B	-0.246772	0.102217	45
417	P2_srx	GOT1	-0.233333	0.122932	45
418	P2_srx	PSMA2	-0.186751	0.224817	44
419	P2_srx	PHKA1	-0.264553	0.0826713	44
420	P2_srx	NSF	-0.222793	0.141279	45
421	P2_srx	RAB5B	-0.152366	0.323463	44
422	P2_srx	RPS4X	0.151092	0.327572	44
423	P2_srx	PPIA	-0.25686	0.0885141	45
424	P2_srx	CAMK2G	0.240733	0.11546	44
425	P2_srx	PSMB7	0.0213439	0.889319	45
426	P2_srx	NOL6	0.0851304	0.582708	44
427	P2_srx	SAR1B	0.0115942	0.939745	45
428	P2_srx	IPO5	-0.329055	0.0311952	43
429	P2_srx	NDUFC1	-0.342918	0.0226816	44
430	P2_srx	ARL6IP5	0.289439	0.0566936	44
431	P2_srx	NDUFC2	-0.38351	0.0101766	44
432	P2_srx	SERPI3	-0.223538	0.144668	44
433	P2_srx	COX6C	0.451672	0.00208663	44
434	P2_srx	NCL	0.0913319	0.555445	44
435	P2_srx	CAPN3	-0.13576	0.385377	43
436	P2_srx	NME2	-0.174207	0.258069	44
437	P2_srx	PSMB4	-0.0207188	0.893805	44
438	P2_srx	PDIA3	-0.233313	0.132139	43
439	P2_srx	PSMD8	-0.305144	0.0439937	44
440	P2_srx	KRT6C	-0.312192	0.0391023	44
441	P2_srx	HSPA2	0.186349	0.231511	43
442	P2_srx	RPL27	-0.316974	0.0383562	43
443	P2_srx	RPS15A	-0.144065	0.356694	43
444	P2_srx	CLTC	-0.369677	0.0146944	43
445	P2_srx	LMOD3	0.0420014	0.786618	44
446	P2_srx	RABEP1	-0.345314	0.0216912	44
447	P2_srx	DDB1	-0.385382	0.0107083	43
448	P2_srx	HYI	-0.368167	0.0151367	43
449	P2_srx	PHIP	-0.0226518	0.885359	43
450	P2_srx	FAM213A	-0.11945	0.445496	43
451	P2_srx	PACSIN3	0.0998226	0.524199	43
452	P2_srx	NDRG2	0.211719	0.172905	43
453	P2_srx	COA3	-0.233263	0.127545	44
454	P2_srx	STXBP3	-0.443673	0.00288217	43
455	P2_srx	PGRMC2	0.0454582	0.774985	42
456	P2_srx	MT.ATP8	0.346082	0.0247641	42
457	P2_srx	HSP90AA1	0.0574508	0.717811	42
458	P2_srx	PRKAR2A	-0.125944	0.420967	43
459	P2_srx	ACADS	0.0151527	0.924122	42
460	P2_srx	CALR	-0.20833	0.185514	42
461	P2_srx	RPL12	0.0892148	0.574217	42
462	P2_srx	CENPF	-0.113259	0.469597	43
463	P2_srx	GDI2	-0.118548	0.45462	42
464	P2_srx	PSMC6	-0.0519407	0.743913	42
465	P2_srx	YWHAZ	-0.0244639	0.876256	43
466	P2_srx	MYOZ3	0.352512	0.022042	42
467	P2_srx	PHKB	-0.0866218	0.585438	42
468	P2_srx	PTGES2	0.139778	0.377305	42
469	P2_srx	SYNPO2	0.259147	0.0974738	42
470	P2_srx	GSTP1	-0.380439	0.0129418	42
471	P2_srx	DSP	-0.284843	0.071062	41
472	P2_srx	HSD17B4	-0.200875	0.202104	42
473	P2_srx	RAP1A	-0.285017	0.0708819	41
474	P2_srx	PRDX4	-0.130951	0.408455	42
475	P2_srx	CAC1S	-0.139547	0.384206	41
476	P2_srx	KARS	-0.353375	0.0216965	42
477	P2_srx	DH7	0.152962	0.33969	41
478	P2_srx	COPS5	-0.39389	0.0098532	42
479	P2_srx	BCL2L13	-0.323868	0.0388592	41
480	P2_srx	G3BP2	-0.175087	0.273552	41
481	P2_srx	NOSIP	0.34547	0.0269465	41
482	P2_srx	RTN2	-0.0734556	0.652385	40
483	P2_srx	IMPDH2	-0.298955	0.0576008	41
484	P2_srx	SNRPB	-0.326132	0.0374373	41
485	P2_srx	MYH9	-0.168293	0.299246	40
486	P2_srx	PRRC2A	0.0181989	0.911252	40
487	P2_srx	C1QBP	-0.069606	0.669535	40
488	P2_srx	SPEG	-0.22439	0.163925	40
489	P2_srx	RAB12	0.12045	0.459094	40
490	P2_srx	TOLLIP	-0.19669	0.217738	41
491	P2_srx	PCBD2	-0.387805	0.0122356	41
492	P2_srx	SUCLA2	0.187805	0.245854	40
493	P2_srx	HSPB8	-0.0782364	0.631329	40
494	P2_srx	MYH7B	-0.0267206	0.871723	39
495	P2_srx	CA1	-0.223077	0.166471	40
496	P2_srx	RPN2	-0.0718623	0.66375	39
497	P2_srx	RPLP1	0.0548583	0.740121	39
498	P2_srx	GPI	-0.203239	0.214631	39
499	P2_srx	HNRNPC	-0.184615	0.254111	40
500	P2_srx	RPL17	-0.0297571	0.857289	39
501	P2_srx	RPL22	0.119612	0.46225	40
502	P2_srx	ECI1	-0.330394	0.0373235	40
503	P2_srx	RPS10	0.0603239	0.715262	39
504	P2_srx	PSMC1	-0.0346154	0.83429	39
505	P2_srx	CAMK2B	0.338259	0.0351844	39
506	P2_srx	UGP2	-0.12834	0.436195	39
507	P2_srx	CPT1B	0.0404858	0.806682	39
508	P2_srx	FAM162A	-0.151619	0.356842	39
509	P2_srx	CMBL	-0.112551	0.495124	39
510	P2_srx	P1L4	0.00450281	0.978001	40
511	P2_srx	FUNDC2	-0.191182	0.23731	40
512	P2_srx	DDX3Y	0.177591	0.286117	38
513	P2_srx	H2AFY	-0.0538462	0.744754	39
514	P2_srx	MTX2	-0.445344	0.00449674	39
515	P2_srx	RPN1	0.0716709	0.668942	38
516	P2_srx	COL4A2	-0.00263158	0.987315	39
517	P2_srx	PEBP1	-0.18502	0.259477	39
518	P2_srx	SSR1	-0.238664	0.143412	39
519	P2_srx	HNRNPU	-0.194534	0.235338	39
520	P2_srx	MLEC	-0.254656	0.1177	39
521	P2_srx	PCBP1	0.12166	0.46064	39
522	P2_srx	NLRX1	-0.491192	0.00173945	38
523	P2_srx	HOMER1	-0.287247	0.0762169	39
524	P2_srx	SGCD	-0.294534	0.0687385	39
525	P2_srx	COQ10A	0.0451909	0.787616	38
526	P2_srx	JPH2	0.203852	0.219602	38
527	P2_srx	SYNPO2L	-0.0491328	0.769572	38
528	P2_srx	SLC16A3	-0.286355	0.0813419	38
529	P2_srx	HP	-0.19156	0.25605	37
530	P2_srx	GI2	-0.179706	0.2872	37
531	P2_srx	AHCY	-0.38881	0.0173932	37
532	P2_srx	TMOD1	-0.14936	0.377614	37
533	P2_srx	GPX4	-0.212386	0.200487	38
534	P2_srx	ME1	-0.211	0.209993	37
535	P2_srx	SH3BGR	-0.065981	0.693894	38
536	P2_srx	FAU	-0.0788927	0.637772	38
537	P2_srx	EIF4G1	-0.242806	0.141877	38
538	P2_srx	SLMAP	-0.0704167	0.67877	37
539	P2_srx	CDSN	-0.32706	0.0450397	38
540	P2_srx	UNC45B	0.419156	0.0098158	37
541	P2_srx	SCCPDH	-0.281887	0.0909759	37
542	P2_srx	MGST2	-0.172338	0.300836	38
543	P2_srx	ANKRD2	-0.0379327	0.823616	37
544	P2_srx	DJB4	-0.0178356	0.915359	38
545	P2_srx	NDUFB6	-0.378853	0.0207601	37
546	P2_srx	NDUFA7	0.0711238	0.67572	37
547	P2_srx	TTR	-0.299905	0.0713245	37
548	P2_srx	ENO2	-0.175913	0.297663	37
549	P2_srx	HNRNPH1	0.159791	0.344811	37
550	P2_srx	RPL14	0.133848	0.436417	36
551	P2_srx	RPL15	-0.197683	0.247808	36
552	P2_srx	RACK1	-0.0241821	0.887028	37
553	P2_srx	SYNPO	-0.0936937	0.586771	36
554	P2_srx	L2HGDH	0.00720721	0.966724	36
555	P2_srx	BZW2	-0.144618	0.393111	37
556	P2_srx	MYL12B	-0.157703	0.365582	35
557	P2_srx	NDUFS4	0.263305	0.126444	35
558	P2_srx	OPA1	-0.219888	0.204358	35
559	P2_srx	MT.CO3	-0.0868347	0.619892	35
560	P2_srx	FN1	-0.0553411	0.748534	36
561	P2_srx	PFN1	-0.161345	0.354473	35
562	P2_srx	HARS	-0.480566	0.00301121	36
563	P2_srx	RPS3	-0.0529412	0.762621	35
564	P2_srx	RPL9	0.13565	0.43021	36
565	P2_srx	PRSS3	-0.234635	0.168374	36
566	P2_srx	RPL5	-0.106723	0.541732	35
567	P2_srx	CCT4	-0.452381	0.00636262	35
568	P2_srx	RAB7A	-0.42493	0.0109434	35
569	P2_srx	RPS13	-0.453782	0.00618169	35
570	P2_srx	RPS11	-0.140336	0.421352	35
571	P2_srx	GSTO1	-0.29601	0.0796183	36
572	P2_srx	STIM1	0.108403	0.535348	35
573	P2_srx	PHKG1	0.149292	0.384833	36
574	P2_srx	MURC	0.0936937	0.586771	36
575	P2_srx	DHRS7B	-0.0481793	0.783439	35
576	P2_srx	MYH14	0.0383551	0.824243	36
577	P2_srx	MYLK2	-0.137452	0.424053	36
578	P2_srx	CISD1	0.39972	0.0173586	35
579	P2_srx	LMCD1	0.0110682	0.948917	36
580	P2_srx	HSPB7	0.337419	0.0474499	35
581	P2_srx	SLC25A20	-0.328953	0.0574837	34
582	P2_srx	COL1A1	0.218768	0.206732	35
583	P2_srx	FH	0.180443	0.307153	34
584	P2_srx	SLC25A6	-0.134174	0.442227	35
585	P2_srx	CKB	-0.0802139	0.652021	34
586	P2_srx	RPL35A	0.297479	0.0826472	35
587	P2_srx	RPL7	0.139801	0.430364	34
588	P2_srx	YWHAB	-0.0955182	0.585189	35
589	P2_srx	CCT3	-0.448434	0.00781635	34
590	P2_srx	ACOT2	-0.190476	0.27307	35
591	P2_srx	CSRP3	0.198778	0.259742	34
592	P2_srx	PSMC5	0.0273491	0.877976	34
593	P2_srx	SNRPD3	-0.302674	0.08187	34
594	P2_srx	PPP2CB	0.192666	0.274976	34
595	P2_srx	RPL10A	0.0423224	0.812148	34
596	P2_srx	RAC1	-0.353705	0.0401538	34
597	P2_srx	PRKDC	-0.264986	0.123953	35
598	P2_srx	FABP5	-0.000152788	0.999316	34
599	P2_srx	ECH1	-0.22549	0.192773	35
600	P2_srx	PABPC4	-0.112045	0.521643	35
601	P2_srx	ETFDH	0.0240896	0.890746	35
602	P2_srx	PPP1R3A	-0.218029	0.215445	34
603	P2_srx	ZC3H8	-0.0181818	0.918709	34
604	P2_srx	TMEM143	0.0988541	0.578062	34
605	P2_srx	TMEM261	-0.344818	0.0425016	35
606	P2_srx	ESYT1	0.058518	0.742357	34
607	P2_srx	GHITM	-0.448459	0.00689359	35
608	P2_srx	RTN4	-0.0417112	0.814814	34
609	P2_srx	TMEM14C	-0.278533	0.110687	34
610	P2_srx	NDUFA12	0.0334607	0.850985	34
611	P2_srx	MYH15	-0.0032088	0.98563	34
612	P2_srx	AFG3L2	0.0264324	0.882038	34
613	P2_srx	DHRS7C	-0.0563789	0.751472	34
614	P2_srx	PSMD11	0.176136	0.326836	33
615	P2_srx	TIMM44	0.0013369	0.994109	33
616	P2_srx	WDR1	0.122078	0.491589	34
617	P2_srx	PYGB	0.130013	0.470822	33
618	P2_srx	LAMP1	0.183193	0.299715	34
619	P2_srx	APEH	-0.121161	0.494872	34
620	P2_srx	CPT2	-0.311163	0.0779635	33
621	P2_srx	PPP2R1A	0.00802139	0.964663	33
622	P2_srx	PSMC2	-0.117647	0.514374	33
623	P2_srx	ALDH9A1	-0.185332	0.294009	34
624	P2_srx	COPS2	0.0113636	0.949954	33
625	P2_srx	RAN	-0.337567	0.0547035	33
626	P2_srx	RPL31	0.0661574	0.710087	34
627	P2_srx	PSMD2	-0.0681818	0.706165	33
628	P2_srx	DAG1	-0.143382	0.426011	33
629	P2_srx	RAB11B	-0.35127	0.0450191	33
630	P2_srx	PTRF	-0.156751	0.383672	33
631	P2_srx	JSRP1	0.0578209	0.74926	33
632	P2_srx	PSMD1	-0.132353	0.462807	33
633	P2_srx	UBAC1	-0.0691845	0.702039	33
634	P2_srx	TBC1D17	0.034683	0.845605	34
635	P2_srx	TIMM13	-0.464906	0.00641135	33
636	P2_srx	MTCH2	-0.45699	0.00658709	34
637	P2_srx	HNRNPDL	0.0040107	0.982327	33
638	P2_srx	CYB5B	-0.19868	0.275668	32
639	P2_srx	CALU	-0.258065	0.153857	32
640	P2_srx	FECH	-0.128008	0.477751	33
641	P2_srx	PRDX5	-0.115976	0.520408	33
642	P2_srx	NUTF2	-0.068516	0.704789	33
643	P2_srx	PPP1CB	-0.153226	0.402451	32
644	P2_srx	RPL7A	0.162757	0.373458	32
645	P2_srx	RPS25	-0.268717	0.130507	33
646	P2_srx	CCT2	-0.224707	0.216293	32
647	P2_srx	RPL24	0.197193	0.271354	33
648	P2_srx	SPTBN1	-0.123167	0.50185	32
649	P2_srx	AIMP1	-0.00534759	0.976438	33
650	P2_srx	DCTN2	-0.262097	0.147302	32
651	P2_srx	KPNB1	-0.217375	0.232051	32
652	P2_srx	POTEE	-0.191176	0.286538	33
653	P2_srx	TMEM205	0.0528075	0.770392	33
654	P2_srx	APOOL	0.23717	0.191213	32
655	P2_srx	SLC44A2	0.0491202	0.789491	32
656	P2_srx	CMYA5	-0.0591578	0.743654	33
657	P2_srx	SPPL2A	-0.447527	0.0090165	33
658	P2_srx	SCFD1	-0.321858	0.0677611	33
659	P2_srx	MACROD1	-0.141129	0.441032	32
660	P2_srx	JPH1	0.16143	0.369454	33
661	P2_srx	OCIAD1	-0.452346	0.00934001	32
662	P2_srx	RPL26L1	-0.00601604	0.973493	33
663	P2_srx	ESYT2	0.317082	0.0770152	32
664	P2_srx	TPP1	-0.348974	0.0502783	32
665	P2_srx	UGDH	-0.0766129	0.682073	31
666	P2_srx	GLUD1	-0.504032	0.00383981	31
667	P2_srx	PNP	-0.0146628	0.936516	32
668	P2_srx	MT.ND5	-0.476906	0.00578466	32
669	P2_srx	VTN	-0.159091	0.384461	32
670	P2_srx	PGK2	-0.227823	0.217716	31
671	P2_srx	DCN	-0.295455	0.100645	32
672	P2_srx	PSMC3	-0.141129	0.448879	31
673	P2_srx	LAP3	-0.315323	0.0840085	31
674	P2_srx	PSMC4	-0.385484	0.0322229	31
675	P2_srx	EEF1A1	-0.317815	0.076297	32
676	P2_srx	CAP1	-0.125	0.495457	32
677	P2_srx	CUL2	-0.188783	0.300776	32
678	P2_srx	SPTAN1	-0.190726	0.304067	31
679	P2_srx	NID2	0.0711144	0.698927	32
680	P2_srx	SURF1	-0.147361	0.420912	32
681	P2_srx	CMC1	0.271994	0.132074	32
682	P2_srx	CHP1	-0.408468	0.0225287	31
683	P2_srx	DT	-0.0544355	0.77117	31
684	P2_srx	COL3A1	0.0717742	0.701204	31
685	P2_srx	LAMB1	-0.291212	0.118448	30
686	P2_srx	MTHFD1	-0.156452	0.400638	31
687	P2_srx	PVALB	-0.0675471	0.718066	31
688	P2_srx	CD9	0.242742	0.188251	31
689	P2_srx	ATP5D	-0.0762097	0.68366	31
690	P2_srx	SUCLG1	0.372191	0.0428287	30
691	P2_srx	POLG	0.264744	0.150069	31
692	P2_srx	ACTR1A	-0.244494	0.192878	30
693	P2_srx	RPS8	-0.0696329	0.714639	30
694	P2_srx	TFAM	-0.0580645	0.756359	31
695	P2_srx	RPL6	0.0972191	0.609296	30
696	P2_srx	HSPB3	0.283204	0.129393	30
697	P2_srx	XIRP1	-0.311492	0.0938172	30
698	P2_srx	C16orf62	0.00201613	0.991412	31
699	P2_srx	CUL5	-0.0131257	0.945117	30
700	P2_srx	USP28	0.0789766	0.678258	30
701	P2_srx	ATP5S	-0.066129	0.723753	31
702	P2_srx	COQ7	-0.498109	0.00509103	30
703	P2_srx	NIPSP3B	-0.404839	0.0238759	31
704	P2_srx	LNPK	0.0310484	0.86831	31
705	P2_srx	UGGT1	-0.140726	0.450189	31
706	P2_srx	C14orf166	-0.0558398	0.769461	30
707	P2_srx	POTEF	0.133498	0.489953	29
708	P2_srx	DNM1L	0.150612	0.426946	30
709	P2_srx	UQCRQ	0.158176	0.403816	30
710	P2_srx	LETM1	-0.421675	0.022707	29
711	P2_srx	SLC4A1	0.249388	0.183839	30
712	P2_srx	DBI	-0.187097	0.322172	30
713	P2_srx	ETFA	-0.00147783	0.99393	29
714	P2_srx	FABP4	0.00711981	0.970214	30
715	P2_srx	OGN	-0.397998	0.0293924	30
716	P2_srx	PLN	-0.0261084	0.893058	29
717	P2_srx	GSTM2	-0.557731	0.00136378	30
718	P2_srx	ECHS1	-0.0394089	0.839161	29
719	P2_srx	CLIP1	-0.111902	0.556047	30
720	P2_srx	RPL35	-0.0460512	0.809057	30
721	P2_srx	NDUFV3	-0.406897	0.0256466	30
722	P2_srx	RPS20	-0.188177	0.328292	29
723	P2_srx	TRAP1	0.202956	0.291008	29
724	P2_srx	SELENBP1	-0.424138	0.0218453	29
725	P2_srx	GAB	-0.409852	0.0272397	29
726	P2_srx	LRRC47	0.286763	0.124441	30
727	P2_srx	TXLNB	-0.000222469	0.999069	30
728	P2_srx	ABCF1	-0.137438	0.477111	29
729	P2_srx	DYNLL2	-0.147497	0.436677	30
730	P2_srx	PARK7	0.0429366	0.821758	30
731	P2_srx	MRPL46	-0.134149	0.479723	30
732	P2_srx	PSMD13	-0.0630542	0.745223	29
733	P2_srx	PROB1	-0.391899	0.0391583	28
734	P2_srx	CAND2	0.214559	0.272899	28
735	P2_srx	VPS26A	-0.249261	0.192246	29
736	P2_srx	SVIL	-0.0527094	0.785967	29
737	P2_srx	H6PD	-0.367488	0.0498592	29
738	P2_srx	MT.CO1	-0.394089	0.0379799	28
739	P2_srx	COL4A1	-0.153695	0.426026	29
740	P2_srx	HEXB	-0.053202	0.784013	29
741	P2_srx	FLG	0.104543	0.596512	28
742	P2_srx	GPD1	-0.347564	0.0699458	28
743	P2_srx	CFL1	-0.378325	0.0430065	29
744	P2_srx	ALDH1B1	0.370936	0.0475911	29
745	P2_srx	LONP1	-0.207444	0.289499	28
746	P2_srx	QARS	-0.00344828	0.985836	29
747	P2_srx	GSS	-0.00197044	0.991906	29
748	P2_srx	MRPL19	-0.0908593	0.645649	28
749	P2_srx	MCM2	0.0804598	0.684006	28
750	P2_srx	ALDH5A1	-0.464039	0.0112227	29
751	P2_srx	MRPL12	-0.134483	0.486726	29
752	P2_srx	NUCB1	-0.414778	0.025269	29
753	P2_srx	ART3	-0.50936	0.00476994	29
754	P2_srx	ACTBL2	-0.102901	0.602323	28
755	P2_srx	C19orf70	-0.358128	0.0564476	29
756	P2_srx	CORO6	0.195074	0.310544	29
757	P2_srx	LARP4	0.249261	0.192246	29
758	P2_srx	TBC1D15	0.159825	0.416564	28
759	P2_srx	STUB1	-0.0793103	0.682571	29
760	P2_srx	EIF3L	-0.44335	0.0181276	28
761	P2_srx	STRAP	-0.132458	0.501638	28
762	P2_srx	TLN1	-0.238095	0.222434	28
763	P2_srx	USP15	0.035468	0.855068	29
764	P2_srx	IGKV3D.11	-0.155993	0.427966	28
765	P2_srx	HNRNPR	-0.168498	0.400828	27
766	P2_srx	TPD52L2	-0.309797	0.108646	28
767	P2_srx	DJA2	-0.0432403	0.827058	28
768	P2_srx	ECI2	-0.157088	0.424691	28
769	P2_srx	ACSL3	-0.182266	0.353253	28
770	P2_srx	HRG	-0.00793651	0.96866	27
771	P2_srx	HLA.A	-0.289546	0.135044	28
772	P2_srx	FABP3	0.0563766	0.775688	28
773	P2_srx	CTSG	-0.493895	0.00883702	27
774	P2_srx	PPP3CB	-0.0344828	0.86171	28
775	P2_srx	HIBADH	-0.137973	0.492525	27
776	P2_srx	CCT6A	-0.519978	0.00456551	28
777	P2_srx	ACAA2	0.464591	0.0146271	27
778	P2_srx	ST13	-0.074439	0.706576	28
779	P2_srx	ANXA11	-0.354701	0.0694605	27
780	P2_srx	RPS3A	0.235043	0.237941	27
781	P2_srx	RPL18A	-0.0018315	0.992766	27
782	P2_srx	RPL18	0.112332	0.57695	27
783	P2_srx	RGN	-0.20197	0.302695	28
784	P2_srx	HSPB2	-0.032967	0.870329	27
785	P2_srx	ATAD1	-0.183361	0.35032	28
786	P2_srx	ADPRHL1	-0.0569239	0.773566	28
787	P2_srx	MYO18A	-0.147783	0.452967	28
788	P2_srx	ALPK3	-0.304324	0.115367	28
789	P2_srx	CCT7	0.0433455	0.830022	27
790	P2_srx	TMEM109	-0.149973	0.446225	28
791	P2_srx	NGRN	0.238095	0.231724	27
792	P2_srx	NSFL1C	-0.0186097	0.925116	28
793	P2_srx	CFL2	-0.374932	0.0493121	28
794	P2_srx	PSMD3	-0.22188	0.275986	26
795	P2_srx	IDH3B	-0.143248	0.485106	26
796	P2_srx	ALDH1L1	0.0994872	0.628712	26
797	P2_srx	ERLIN2	0.0616606	0.759964	27
798	P2_srx	HPX	-0.0622711	0.757657	27
799	P2_srx	EPRS	0.0317949	0.877462	26
800	P2_srx	ANXA5	-0.108059	0.591616	27
801	P2_srx	PRKAR1A	-0.142857	0.477183	27
802	P2_srx	DARS	-0.127595	0.525931	27
803	P2_srx	RPS2	-0.113846	0.579743	26
804	P2_srx	YBX3	-0.0947009	0.645395	26
805	P2_srx	STOM	-0.253358	0.202268	27
806	P2_srx	STIP1	-0.00444444	0.982809	26
807	P2_srx	FBN1	-0.221612	0.266601	27
808	P2_srx	GLRX	-0.391941	0.0431829	27
809	P2_srx	CCT5	-0.543932	0.00407449	26
810	P2_srx	HNRNPA3	-0.384615	0.0523695	26
811	P2_srx	GS	-0.369963	0.0575061	27
812	P2_srx	PPP3R1	0.074188	0.718714	26
813	P2_srx	CSNK2B	-0.11453	0.577454	26
814	P2_srx	MRPL49	-0.294872	0.135404	27
815	P2_srx	CUL1	-0.0105983	0.959019	26
816	P2_srx	AOC3	-0.190476	0.341269	27
817	P2_srx	HSD17B12	-0.157607	0.441928	26
818	P2_srx	TTC30B	-0.354144	0.06993	27
819	P2_srx	LRRC39	-0.561661	0.00229944	27
820	P2_srx	DJA3	-0.198413	0.321145	27
821	P2_srx	FYCO1	-0.262515	0.18588	27
822	P2_srx	HHATL	0.37094	0.0620977	26
823	P2_srx	IARS2	-0.333333	0.0960999	26
824	P2_srx	IGKV3.7	-0.383932	0.0528257	26
825	P2_srx	XIRP2	-0.109744	0.593563	26
826	P2_srx	KP3	-0.303248	0.132083	26
827	P2_srx	RTN3	-0.386667	0.0510195	26
828	P2_srx	C4A	-0.156239	0.445949	26
829	P2_srx	ANXA7	-0.220513	0.279033	26
830	P2_srx	PPIB	-0.363419	0.0680139	26
831	P2_srx	RPL13	0.25812	0.202971	26
832	P2_srx	ALDH4A1	-0.117949	0.566067	26
833	P2_srx	RPL4	0.000769231	0.997088	25
834	P2_srx	LSS	-0.334017	0.0953779	26
835	P2_srx	ALDH7A1	-0.255385	0.217909	25
836	P2_srx	FXR1	-0.13641	0.506391	26
837	P2_srx	MYL6	0.0379487	0.853974	26
838	P2_srx	RAB14	-0.248462	0.231073	25
839	P2_srx	RPS23	0.0994872	0.628712	26
840	P2_srx	GNB2	-0.312308	0.128535	25
841	P2_srx	EIF3A	0.0253846	0.904131	25
842	P2_srx	MAPRE2	0.214359	0.293006	26
843	P2_srx	SLC22A25	-0.144615	0.480904	26
844	P2_srx	HSDL2	-0.393504	0.0467152	26
845	P2_srx	THEM6	-0.383248	0.053285	26
846	P2_srx	UFD1L	-0.330769	0.106308	25
847	P2_srx	DIABLO	-0.336068	0.0932364	26
848	P2_srx	COQ6	0.0488889	0.812527	26
849	P2_srx	PSMD12	-0.0246154	0.907024	25
850	P2_srx	NOL3	-0.21	0.313677	25
851	P2_srx	NDUFS6	-0.23	0.268711	25
852	P2_srx	PCCB	0.04	0.85278	24
853	P2_srx	KIF5B	-0.273846	0.185297	25
854	P2_srx	EIF2S3	-0.0807692	0.701128	25
855	P2_srx	CCT8	-0.279231	0.176457	25
856	P2_srx	PA	-0.261739	0.216652	24
857	P2_srx	EIF3B	0.0184615	0.930203	25
858	P2_srx	SYNJ2BP	-0.169231	0.418692	25
859	P2_srx	ARF1	-0.696522	0.000156263	24
860	P2_srx	FKBP3	-0.35	0.0863199	25
861	P2_srx	SET	-0.370435	0.0747679	24
862	P2_srx	SGCG	-0.0730435	0.734467	24
863	P2_srx	SNTB2	0.0646154	0.758952	25
864	P2_srx	CUL3	-0.0652174	0.762069	24
865	P2_srx	PSMD6	-0.398261	0.0539147	24
866	P2_srx	ELAVL1	-0.0392308	0.852301	25
867	P2_srx	HIST2H2AC	-0.113913	0.596114	24
868	P2_srx	TIMM50	-0.270435	0.201213	24
869	P2_srx	COQ5	-0.0304348	0.887734	24
870	P2_srx	SBSN	-0.0956522	0.656606	24
871	P2_srx	GATAD2B	0.315652	0.132957	24
872	P2_srx	ANP32E	0.00692308	0.973799	25
873	P2_srx	TRIM54	-0.186957	0.381709	24
874	P2_srx	MYOZ2	0.285714	0.175928	24
875	P2_srx	MRPL17	-0.312308	0.128535	25
876	P2_srx	ATAD3A	-0.233043	0.27312	24
877	P2_srx	TECR	0.229565	0.280547	24
878	P2_srx	GNG12	-0.0476923	0.820905	25
879	P2_srx	RAB21	-0.215385	0.301142	25
880	P2_srx	CES2	-0.628696	0.00100035	24
881	P2_srx	EIF3D	-0.106957	0.618881	24
882	P2_srx	ACTN4	-0.00197628	0.99286	23
883	P2_srx	TOMM70	0.0886957	0.68024	24
884	P2_srx	CSTB	-0.0843478	0.695163	24
885	P2_srx	PSAP	0.08	0.710196	24
886	P2_srx	CTSH	-0.182609	0.393075	24
887	P2_srx	CPA3	-0.369565	0.075506	24
888	P2_srx	LGALS3	-0.223478	0.293847	24
889	P2_srx	ADSL	0.284585	0.188133	23
890	P2_srx	RPL28	-0.0982609	0.647823	24
891	P2_srx	RAD23B	-0.0373913	0.862289	24
892	P2_srx	PSMD4	-0.24087	0.256872	24
893	P2_srx	EIF6	-0.299407	0.165163	23
894	P2_srx	RPL8	-0.0355731	0.871984	23
895	P2_srx	MRPS34	-0.469565	0.0206097	24
896	P2_srx	SRSF1	-0.0921739	0.668385	24
897	P2_srx	AIMP2	-0.133043	0.535424	24
898	P2_srx	SNTA1	-0.0187747	0.932241	23
899	P2_srx	TRIP10	-0.393043	0.0574331	24
900	P2_srx	SGCB	-0.276522	0.190861	24
901	P2_srx	PRUNE1	0.0765217	0.722299	24
902	P2_srx	NRAP	0.307826	0.143375	24
903	P2_srx	GCC2	0.12253	0.57755	23
904	P2_srx	NCSTN	-0.446087	0.0288944	24
905	P2_srx	C16orf58	-0.153913	0.47272	24
906	P2_srx	VPS35	-0.325217	0.120978	24
907	P2_srx	CDC5L	0.145217	0.498379	24
908	P2_srx	TFB2M	0.177866	0.416821	23
909	P2_srx	OLA1	-0.0543478	0.805458	23
910	P2_srx	TUBA8	0.330435	0.114785	24
911	P2_srx	LAMTOR3	-0.191304	0.370533	24
912	P2_srx	ACOT9	0.06	0.78063	24
913	P2_srx	VWA8	-0.456522	0.0285451	23
914	P2_srx	SLC37A4	-0.211462	0.332747	23
915	P2_srx	CSDE1	-0.013834	0.950047	23
916	P2_srx	SUN1	0.083004	0.706527	23
917	P2_srx	KNG1	-0.0681818	0.757235	23
918	P2_srx	MT.ND1	-0.408244	0.0592685	22
919	P2_srx	XRCC6	-0.318182	0.138975	23
920	P2_srx	PLS3	-0.233202	0.296276	22
921	P2_srx	ACYP2	-0.0424901	0.847352	23
922	P2_srx	MAP4	-0.192688	0.378393	23
923	P2_srx	TPP2	-0.322134	0.133863	23
924	P2_srx	IQGAP1	-0.160079	0.465619	23
925	P2_srx	SSR4	-0.218379	0.3168	23
926	P2_srx	PSMD7	-0.516657	0.0138188	22
927	P2_srx	RPS14	0.0965556	0.669051	22
928	P2_srx	RPL23A	0.351779	0.108389	22
929	P2_srx	RPS28	-0.46358	0.0297782	22
930	P2_srx	SRSF3	0.115613	0.599371	23
931	P2_srx	GLO1	-0.501976	0.0146594	23
932	P2_srx	G3BP1	0.220779	0.323469	22
933	P2_srx	EIF3I	-0.259881	0.23109	23
934	P2_srx	SCARB2	-0.617589	0.00168993	23
935	P2_srx	EARS2	0.0446076	0.843739	22
936	P2_srx	MLIP	-0.153021	0.496595	22
937	P2_srx	MTDH	-0.307312	0.153748	23
938	P2_srx	MCU	-0.221909	0.320937	22
939	P2_srx	CHCHD10	-0.353755	0.0977245	23
940	P2_srx	COA7	-0.368577	0.0835252	23
941	P2_srx	COPS4	-0.274986	0.215509	22
942	P2_srx	TUBB2B	0.207228	0.354786	22
943	P2_srx	MRPL13	-0.232213	0.286328	23
944	P2_srx	KP4	0.0841333	0.709709	22
945	P2_srx	BCKDK	-0.0545455	0.814343	21
946	P2_srx	PFDN6	0.0988142	0.661749	22
947	P2_srx	SCO1	0.139469	0.535903	22
948	P2_srx	CP	0.0197628	0.930438	22
949	P2_srx	A2M	-0.228684	0.305996	22
950	P2_srx	COL1A2	0.459063	0.0316258	22
951	P2_srx	ORM2	-0.198193	0.376609	22
952	P2_srx	PAFAH1B1	0.0287973	0.898772	22
953	P2_srx	SGSH	-0.433089	0.0440754	22
954	P2_srx	RPS6KA3	-0.0168831	0.942096	21
955	P2_srx	USP14	0.0626765	0.78171	22
956	P2_srx	CDC42	-0.493506	0.0229963	21
957	P2_srx	SKP1	-0.0739695	0.743559	22
958	P2_srx	REEP5	-0.477132	0.0247437	22
959	P2_srx	YWHAH	0.254545	0.265488	21
960	P2_srx	CUL4A	-0.198701	0.387882	21
961	P2_srx	CIRBP	-0.0457369	0.839832	22
962	P2_srx	PCBP2	-0.150762	0.503046	22
963	P2_srx	VPS13D	0.1214	0.590455	22
964	P2_srx	EMC1	-0.49633	0.0187993	22
965	P2_srx	PNPT1	0.279221	0.220289	21
966	P2_srx	DDX17	-0.236364	0.302288	21
967	P2_srx	TMEM159	-0.23546	0.291488	22
968	P2_srx	AHCYL2	-0.266234	0.243399	21
969	P2_srx	TMX3	-0.2524	0.25712	22
970	P2_srx	COPS8	-0.0299266	0.894823	22
971	P2_srx	SDHC	-0.0344438	0.879053	22
972	P2_srx	NDUFAF3	-0.602484	0.00300379	22
973	P2_srx	TMX1	-0.38227	0.0791342	22
974	P2_srx	EHD1	-0.302597	0.182441	21
975	P2_srx	SYNC	-0.208357	0.352111	22
976	P2_srx	TNS1	-0.198193	0.376609	22
977	P2_srx	UQCC1	-0.28515	0.198337	22
978	P2_srx	ACAD8	-0.523433	0.0124205	22
979	P2_srx	MRPS23	-0.419537	0.0519317	22
980	P2_srx	RTCB	0.427442	0.0472279	22

### Sheet: sig_corr_fiberTypes_SRX
gene	type_I	type_IIa	hybrid
ANXA1	-0.582418	0	-0.0643478
ARF1	-0.828571	-0.769697	-0.690476
ATP5S	0.806061	-0.244755	-0.466667
CA3	0.0343137	-0.470175	0.0164204
CAP2	0.570588	-0.0381837	-0.104615
CCT3	0	-0.626374	-0.49011
CDH13	0.00735294	-0.54386	-0.0892308
COQ10A	0.587912	-0.0818182	0.0197802
DLST	-0.104231	0.692982	0.23871
DYSF	0.653846	0.0113519	0.440602
FAU	0.709091	-0.197802	-0.257143
FL	0.554945	-0.403509	-0.235065
GHITM	0.0241758	-0.741758	-0.333333
GPD2	0.601399	-0.139319	-0.074439
HARS	0.190476	-0.514286	-0.675824
HNRNPK	0.331868	-0.669118	-0.306923
HSD17B4	0.690909	-0.178571	-0.579412
HSPB1	0.0608875	0.54386	0.337486
MYH2	0.512255	-0.124561	-0.150167
MYH9	-0.660606	0.173626	-0.0794118
NSF	0.664835	-0.482143	-0.504902
PGAM2	0.56044	-0.294118	-0.154412
PGK1	0.274725	-0.526961	-0.335338
PHIP	-0.630769	0.171429	0.551648
PHKA1	0.745455	-0.414706	-0.508772
PPIA	-0.0333333	-0.55	-0.0974026
PRKDC	0.648485	-0.371429	-0.145455
RAC1	0.316667	-0.627273	-0.30989
RAP1A	0.263636	-0.811189	-0.25903
RPL11	0.401961	-0.485294	0.120684
RPL9	-0.709091	-0.28022	0.0769231
RYR1	0.610714	-0.374613	-0.112479
SGCD	0.627273	-0.554945	-0.485714
STAC3	0.594406	-0.327473	-0.326316
STBD1	0.607143	0.153571	0.179412
STXBP3	0.0454545	-0.564706	-0.452941
SYNM	0.502941	-0.112281	-0.156522
TMEM261	-0.608392	-0.300699	-0.227273
TUBA1B	-0.0931373	-0.477193	-0.446051
